# Linker histone variant H1t is closely associated with repressed repeat-element chromatin domains in pachytene spermatocytes

**DOI:** 10.1101/872408

**Authors:** Iyer Aditya Mahadevan, Sanjeev Kumar, Manchanahalli R. Satyanarayana Rao

## Abstract

**Background:** H1t is the major linker histone variant in pachytene spermatocytes, where it constitutes 50-60% of total H1. This linker histone variant was previously reported to localize in the nucleolar rDNA element in mouse spermatocytes. Our main aim was to determine the extra-nucleolar localization of this linker histone variant in pachytene spermatocytes.

**Results:** We generated H1t-specific antibodies in rabbits and validated its specificity by multiple assays like ELISA, western blot, etc. Genome-wide occupancy studies, as determined by ChIP-sequencing in P20 mouse testicular cells revealed that H1t did not closely associate with active gene promoters and open chromatin regions. Annotation of H1t bound genomic regions revealed that H1t is depleted from DSB hotspots and TSS, but are predominantly associated with retrotransposable repeat elements like LINE and LTR in pachytene spermatocytes. These chromatin domains are repressed based on co-association of H1t observed with methylated CpGs and repressive histone marks like H3K9me3 and H4K20me3 *in vivo*. Mass spectrometric analysis of proteins associated with H1t-containing oligonucleosomes identified piRNA-PIWI pathway proteins, repeat-repression associated proteins and heterochromatin proteins confirming the association with repressed repeat-element genomic regions. We validated the interaction of key proteins with H1t-containing oligonucleosomes by use of ChIP-western blot assays. On the other hand, we observe majority of H1t peaks to be associated with the intergenic spacer of the rDNA element, also in association with SINE elements of the rDNA element. Thus, we have identified the genomic and chromatin features of both nucleolar and extranucleolar localization patterns of linker histone H1t in the context of pachytene spermatocytes.

**Conclusions:** H1t-containing repeat-element LINE and LTR chromatin domains are associated with repressive marks like methylated CpGs, histone modifications H3K9me3 and H4K20me3, and heterochromatin proteins like HP1β, Trim28, PIWIL1 etc. Apart from localisation of H1t at the rDNA element, we demonstrate the extranucleolar association of this linker histone variant at repeat-associated chromatin domains in pachytene spermatocytes. We hypothesize that H1t might induce local chromatin relaxation to recruit heterochromatin and repeat repression-associated protein factors necessary for TE (transposable element) repression, the final biological effect being formation of closed chromatin repressed structures.
