## Additional File 4 for "Linker histone variant H1t is closely associated with repressed repeat-element chromatin domains in pachytene spermatocytes"

### Sheet: Sheet1
List of H1t-associated heterochromatin proteins	Number of unique peptides	Number of total peptides	Sum Intensity
Cbx1	3	3	2500000
Cbx5	2	4	1700000
incenp	2	2	280000
ddx47	2	2	180000
hnrnpm	14	30	16000000
hnrnpul1	1	2	1200000
rbm39	4	4	2300000
smc3	7	8	820000
top2a	18	25	12000000
top2b	4	5	1800000
u2af2	5	7	700000
rif1	6	10	180000000
chd4	3	4	720000
h2afy2	1	2	160000
hnrnpr	3	4	1300000
lmna	2	6	9100000
parp1	6	9	6400000
psip1	12	29	34000000
ptbp1	1	1	140000
sfpq	6	11	9400000
hdac1	1	1	2500000
atad2	5	7	2100000
elavl1	2	5	1700000
hnrnpul2	1	1	270000
hnrnpm	1	1	370000
hnrnpc	9	51	300000000
hnrnpa2bp1	6	14	6000000
hnrnpa3	5	9	15000000
hnrnph3	5	9	1400000
hnrnph1	3	4	2300000
hnrnpf	3	4	1800000
hnrnpdl	3	4	1000000
hnrnpr	3	4	1300000
hnrnpab	3	3	2100000
hnrnpa0	2	11	2700000
rbmx	2	2	620000
tardbp	1	1	210000
trip12	1	1	1300000
cdca8	2	2	130000
dek	3	7	1200000
ncl	16	25	110000000
cenpv	3	4	31000000
fus	3	3	3900000
ilf3	3	3	950000
safb	1	1	3700000
sltm	2	5	2900000
smarca5	21	35	20000000
snrpa	1	1	480000
snrpa1	2	2	1500000
taf15	1	8	1600000
baz1b	3	4	2200000
matr3	1	3	770000
rpl17	1	1	2400000
thrap3	2	4	1400000
tmpo	12	43	44000000
trim28	1	1	65000
zfp638	3	5	2200000
